# FimX regulates type IV pilus localization via the Pil-Chp chemosensory system in *Acinetobacter baylyi*

**DOI:** 10.1101/2025.05.21.655318

**Authors:** Taylor J. Ellison, Ian Y. Yen, P. Lynne Howell, Courtney K. Ellison

## Abstract

Type IV pili (T4P) are widespread dynamic appendages required for diverse prokaryotic behaviors including twitching motility, biofilm formation, and DNA uptake leading to natural transformation. Although the components involved in T4P assembly and dynamics are largely conserved across divergent clades of bacteria, the mechanisms underlying T4P function and regulation differ significantly and remain poorly characterized outside of a select few model organisms. One understudied characteristic of T4P includes the spatial organization of T4P envelope-spanning nanomachines and how organizational patterns contribute to single cell behaviors. The bacterial species *Acinetobacter baylyi* localizes its T4P nanomachines in a unique pattern along the long axis of the cell, making it a robust model to study the mechanisms underlying the regulation of intracellular organization in single cell organisms. In this work, we find that the T4P regulatory protein FimX has been co-opted away from regulating T4P dynamics to instead control T4P positioning through a chemosensory Pil-Chp pathway. We show FimX directly interacts with the Pil-Chp histidine kinase ChpA which likely influences Pil-Chp signaling and the subsequent positioning of T4P machines. These data contribute to our understanding of how bacterial regulatory systems can evolve to function in diverse biological processes.

**SIGNIFICANCE STATEMENT:** Subcellular organization of protein complexes plays a vital role in their function in all domains of life, yet the molecular mechanisms underlying subcellular organization in bacteria remain poorly understood. This work shows the T4P regulatory component FimX directly interacts with a chemosensory signaling protein to regulate the positioning of T4P nanomachines. These data provide insight into how signaling systems can evolve to regulate diverse processes, and they establish a direct connection between environmental signaling cascades and the regulation of bacterial cell biology.
