## Supplementary Data File 1 for "FimX regulates type IV pilus localization via the Pil-Chp chemosensory system in *Acinetobacter baylyi*"

### Sheet: FimX-3xFLAG MS coIP data ordere
Version: unknown
Taxonomy: All Entries			Scaffold: Version: Scaffold_5.3.3
Number of Proteins: 0			Modification Metadata Set: 2334 modifications
				Source: C:\Program Files\Scaffold\parameters\unimod.xml
Version: unknown				Comment:
Taxonomy: All Entries			Protein Grouping Strategy: Experiment-wide grouping with binary peptide-protein weights
Number of Proteins: 3263			Peptide Thresholds: 95.0% minimum
			Protein Thresholds: 99.0% minimum and 1 peptide minimum
			Peptide FDR: 1.0% (Decoy)
			Protein FDR: 11.1% (Decoy)
			GO Annotation Source(s):
Version: AmandaPeptideIdentifier in Proteome Discoverer 2.5.0.400			Pathway Annotation Source(s):
Samples: All Samples			Alternate ID Source(s): FASTA:UniProt/Swiss-Prot Alt. Accession (UniProtKB)
Fragment Tolerance: 0.40 Da (Monoisotopic)
Parent Tolerance: 5.0 PPM (Monoisotopic)
Fixed Modifications: +57 on C (Carbamidomethyl)
Variable Modifications: +16 on M (Oxidation), +42 on Peptide N-Terminal (Acetyl)
Database: CE_Acinetobacter_baylyi_uniprot-proteome_UP000000430_Rev_UnRev_20200922.fasta (unknown version, 0 entries)
Digestion Enzyme: Non specific
Max Missed Cleavages: 2
Probability Model:
	CE_1245_CE100: Peptide Prophet with Delta Mass Correction [+2 and below,+3,+4,+5,+6,+7 and above]
	CE_1245_CE812: Peptide Prophet with Delta Mass Correction [+2 and below,+3,+4,+5,+6,+7 and above]
Search Engine: Sequest
Version: IseNode in Proteome Discoverer 2.5.0.400
Samples: All Samples
Fragment Tolerance: 0.40 Da (Monoisotopic)
Parent Tolerance: 10.0 PPM (Monoisotopic)
Fixed Modifications: +57 on C (Carbamidomethyl)
Variable Modifications: +16 on M (Oxidation), +42 on Peptide N-Terminal (Acetyl)
Database: CE_Acinetobacter_baylyi_uniprot-proteome_UP000000430_Rev_UnRev_20200922.fasta (unknown version, 3263 entries)
Digestion Enzyme: Trypsin
Max Missed Cleavages: 2
Probability Model:
CE_1245_CE100: Peptide Prophet with Delta Mass Correction [+2 and below,+3,+4,+5,+6,+7 and above]
CE_1245_CE812: Peptide Prophet with Delta Mass Correction [+2 and below,+3,+4,+5,+6,+7 and above]
Proteins with at least 3 unique peptides identified in fimX pulldown with ≥ 2.5 fold-change above parent strain control
Identified Proteins	Accession Number	Alternate ID	Molecular Weight	CE100 Parent	CE812 fimX-3xFLAG	Fold-change
EAL domain-containing protein OS=Acinetobacter baylyi (strain ATCC 33305 / BD413 / ADP1) OX=62977 GN=ACIAD2209 PE=4 SV=1	Q6FAA6	ACIAD2209 (fimX)	81 kDa	5	130	26
Methionine synthase OS=Acinetobacter baylyi (strain ATCC 33305 / BD413 / ADP1) OX=62977 GN=metH PE=3 SV=1	Q6FDC4	metH	136 kDa	8	24	3
Histidine kinase OS=Acinetobacter baylyi (strain ATCC 33305 / BD413 / ADP1) OX=62977 GN=chpA PE=4 SV=1	Q6FE15	chpA	164 kDa	7	20	2.85714
Replicative DNA helicase OS=Acinetobacter baylyi (strain ATCC 33305 / BD413 / ADP1) OX=62977 GN=dnaB PE=3 SV=1	Q6F9Q7	dnaB	54 kDa	4	13	3.25
Ribosomal protein S12 methylthiotransferase RimO OS=Acinetobacter baylyi (strain ATCC 33305 / BD413 / ADP1) OX=62977 GN=rimO PE=3 SV=1	Q6FCH4	rimO	50 kDa	3	12	4
Putative helicase OS=Acinetobacter baylyi (strain ATCC 33305 / BD413 / ADP1) OX=62977 GN=ACIAD2014 PE=4 SV=1	Q6FAS6	ACIAD2014	65 kDa	3	11	3.66667
tRNA-2-methylthio-N(6)-dimethylallyladenosine synthase OS=Acinetobacter baylyi (strain ATCC 33305 / BD413 / ADP1) OX=62977 GN=miaB PE=3 SV=1	Q6F7W8	miaB	55 kDa	4	11	2.75
Bifunctional uridylyltransferase/uridylyl-removing enzyme OS=Acinetobacter baylyi (strain ATCC 33305 / BD413 / ADP1) OX=62977 GN=glnD PE=3 SV=1	Q6FAM5	glnD	102 kDa	3	10	3.33333
Chromosome partition protein Smc OS=Acinetobacter baylyi (strain ATCC 33305 / BD413 / ADP1) OX=62977 GN=smc PE=3 SV=1	Q6FDW2	smc	133 kDa	4	10	2.5
Putative diguanylate cyclase/phosphodiesterase OS=Acinetobacter baylyi (strain ATCC 33305 / BD413 / ADP1) OX=62977 GN=ACIAD2421 PE=4 SV=1	Q6F9R9	ACIAD2421	54 kDa	2	9	4.5
Lipoyl synthase OS=Acinetobacter baylyi (strain ATCC 33305 / BD413 / ADP1) OX=62977 GN=lipA PE=3 SV=1	Q6FA49	lipA	38 kDa	0	7	#DIV/0!
Putative protease (SohB) OS=Acinetobacter baylyi (strain ATCC 33305 / BD413 / ADP1) OX=62977 GN=ACIAD1216 PE=3 SV=1	Q6FCW6	ACIAD1216	36 kDa	2	7	3.5
tRNA-cytidine(32) 2-sulfurtransferase OS=Acinetobacter baylyi (strain ATCC 33305 / BD413 / ADP1) OX=62977 GN=ttcA PE=3 SV=1	Q6F8Q3	ttcA	35 kDa	0	6	#DIV/0!
D-amino acid dehydrogenase OS=Acinetobacter baylyi (strain ATCC 33305 / BD413 / ADP1) OX=62977 GN=dadA PE=3 SV=1	Q6FFR5	dadA	46 kDa	2	6	3
Putative glycosyl transferase family 2 (Rhamnosyl transferase) OS=Acinetobacter baylyi (strain ATCC 33305 / BD413 / ADP1) OX=62977 GN=ACIAD0082 PE=4 SV=1	Q6FFU6	ACIAD0082	37 kDa	2	6	3
4-hydroxy-3-methylbut-2-en-1-yl diphosphate synthase (flavodoxin) OS=Acinetobacter baylyi (strain ATCC 33305 / BD413 / ADP1) OX=62977 GN=ispG PE=3 SV=1	Q6FEM3	ispG	41 kDa	2	6	3
Histidine kinase OS=Acinetobacter baylyi (strain ATCC 33305 / BD413 / ADP1) OX=62977 GN=ACIAD0595 PE=4 SV=1	Q6FEJ0	ACIAD0595	47 kDa	0	5	#DIV/0!
Protein-export membrane protein SecF OS=Acinetobacter baylyi (strain ATCC 33305 / BD413 / ADP1) OX=62977 GN=secF PE=3 SV=1	Q6FEJ7	secF	35 kDa	1	5	5
Type 4 fimbriae expression regulatory protein OS=Acinetobacter baylyi (strain ATCC 33305 / BD413 / ADP1) OX=62977 GN=pilR PE=4 SV=1	Q6FFD3	pilR	53 kDa	1	5	5
Chaperone SurA OS=Acinetobacter baylyi (strain ATCC 33305 / BD413 / ADP1) OX=62977 GN=surA PE=3 SV=1	Q6F9W3	surA	50 kDa	2	5	2.5
Peptide chain release factor 3 OS=Acinetobacter baylyi (strain ATCC 33305 / BD413 / ADP1) OX=62977 GN=prfC PE=3 SV=1	Q6F823	prfC	60 kDa	1	4	4
ATP-grasp domain-containing protein OS=Acinetobacter baylyi (strain ATCC 33305 / BD413 / ADP1) OX=62977 GN=ACIAD3342 PE=4 SV=1	Q6F7F4	ACIAD3342	60 kDa	1	4	4
Dual-specificity RNA methyltransferase RlmN OS=Acinetobacter baylyi (strain ATCC 33305 / BD413 / ADP1) OX=62977 GN=rlmN PE=3 SV=1	Q6FEM6	rlmN	46 kDa	1	4	4
tRNA dimethylallyltransferase OS=Acinetobacter baylyi (strain ATCC 33305 / BD413 / ADP1) OX=62977 GN=miaA PE=3 SV=1	Q6F9W1	miaA	36 kDa	1	4	4
50S ribosomal protein L3 glutamine methyltransferase OS=Acinetobacter baylyi (strain ATCC 33305 / BD413 / ADP1) OX=62977 GN=prmB PE=3 SV=1	Q6FAR1	prmB	38 kDa	0	3	#DIV/0!
Aldehyde dehydrogenase OS=Acinetobacter baylyi (strain ATCC 33305 / BD413 / ADP1) OX=62977 GN=calB PE=3 SV=1	Q6FES8	calB	54 kDa	0	3	#DIV/0!
DNA helicase OS=Acinetobacter baylyi (strain ATCC 33305 / BD413 / ADP1) OX=62977 GN=ACIAD0379 PE=4 SV=1	Q6FF31	ACIAD0379	57 kDa	0	3	#DIV/0!
Uncharacterized protein OS=Acinetobacter baylyi (strain ATCC 33305 / BD413 / ADP1) OX=62977 GN=ACIAD2480 PE=4 SV=1	Q6F9L6	ACIAD2480	46 kDa	0	3	#DIV/0!
Peptidyl-prolyl cis-trans isomerase OS=Acinetobacter baylyi (strain ATCC 33305 / BD413 / ADP1) OX=62977 GN=rotA PE=3 SV=1	P42693	rotA	20 kDa	0	3	#DIV/0!
HTH-type transcriptional regulator OS=Acinetobacter baylyi (strain ATCC 33305 / BD413 / ADP1) OX=62977 GN=ACIAD0448 PE=3 SV=1	Q6FEX3	ACIAD0448	34 kDa	0	3	#DIV/0!
cobW domain-containing protein OS=Acinetobacter baylyi (strain ATCC 33305 / BD413 / ADP1) OX=62977 GN=ACIAD1025 PE=4 SV=1	Q6FDE3	ACIAD1025	39 kDa	0	3	#DIV/0!
Glyco_trans_2-like domain-containing protein OS=Acinetobacter baylyi (strain ATCC 33305 / BD413 / ADP1) OX=62977 GN=ACIAD0572 PE=4 SV=1	Q6FEL2	ACIAD0572	28 kDa	0	3	#DIV/0!
Probable septum site-determining protein MinC OS=Acinetobacter baylyi (strain ATCC 33305 / BD413 / ADP1) OX=62977 GN=minC PE=3 SV=1	Q6FDR5	minC	26 kDa	0	3	#DIV/0!
Ribonuclease D, processes tRNA OS=Acinetobacter baylyi (strain ATCC 33305 / BD413 / ADP1) OX=62977 GN=rnd PE=4 SV=1	Q6FA19	rnd	47 kDa	0	3	#DIV/0!
Nitrile hydratase subunit beta OS=Acinetobacter baylyi (strain ATCC 33305 / BD413 / ADP1) OX=62977 GN=nthB PE=3 SV=1	Q6FBU7	nthB	24 kDa	0	3	#DIV/0!
APC family, D-serine/D-alanine/glycine transport protein OS=Acinetobacter baylyi (strain ATCC 33305 / BD413 / ADP1) OX=62977 GN=cycA PE=4 SV=1	Q6FFR2	cycA	50 kDa	1	3	3
Histidine kinase OS=Acinetobacter baylyi (strain ATCC 33305 / BD413 / ADP1) OX=62977 GN=ACIAD0727 PE=4 SV=1	Q6FE73	ACIAD0727	63 kDa	1	3	3
Toluene tolerance efflux transporter (ABC superfamily, peri-bind) OS=Acinetobacter baylyi (strain ATCC 33305 / BD413 / ADP1) OX=62977 GN=ttg2C PE=4 SV=1	Q6F7P0	ttg2C	24 kDa	1	3	3
tRNA modification GTPase MnmE OS=Acinetobacter baylyi (strain ATCC 33305 / BD413 / ADP1) OX=62977 GN=mnmE PE=3 SV=1	Q6F6L1	mnmE	50 kDa	1	3	3
ATP synthase subunit a OS=Acinetobacter baylyi (strain ATCC 33305 / BD413 / ADP1) OX=62977 GN=atpB PE=3 SV=1	Q6FFK6	atpB	33 kDa	1	3	3
Probable cytosol aminopeptidase OS=Acinetobacter baylyi (strain ATCC 33305 / BD413 / ADP1) OX=62977 GN=pepA PE=3 SV=1	Q6FFD8	pepA	52 kDa	1	3	3
Elongation factor P OS=Acinetobacter baylyi (strain ATCC 33305 / BD413 / ADP1) OX=62977 GN=efp PE=3 SV=1	Q6FAA9	efp	21 kDa	1	3	3
Succinyl-diaminopimelate desuccinylase OS=Acinetobacter baylyi (strain ATCC 33305 / BD413 / ADP1) OX=62977 GN=dapE PE=3 SV=1	Q6FE14	dapE	41 kDa	1	3	3
NADH-quinone oxidoreductase subunit I OS=Acinetobacter baylyi (strain ATCC 33305 / BD413 / ADP1) OX=62977 GN=nuoI PE=3 SV=1	Q6FE64	nuoI	20 kDa	1	3	3
DotU domain-containing protein OS=Acinetobacter baylyi (strain ATCC 33305 / BD413 / ADP1) OX=62977 GN=ACIAD2697 PE=4 SV=1	Q6F915	ACIAD2697	31 kDa	1	3	3
Xenobiotic reductase OS=Acinetobacter baylyi (strain ATCC 33305 / BD413 / ADP1) OX=62977 GN=xenB PE=4 SV=1	Q6F723	xenB	39 kDa	1	3	3
Protein-tyrosine-phosphatase OS=Acinetobacter baylyi (strain ATCC 33305 / BD413 / ADP1) OX=62977 GN=ACIAD1946 PE=3 SV=1	Q6FAZ0	ACIAD1946	19 kDa	1	3	3
GGDEF domain-containing protein OS=Acinetobacter baylyi (strain ATCC 33305 / BD413 / ADP1) OX=62977 GN=ACIAD2242 PE=4 SV=1	Q6FA78	ACIAD2242	36 kDa	1	3	3
Ribosomal RNA large subunit methyltransferase K/L OS=Acinetobacter baylyi (strain ATCC 33305 / BD413 / ADP1) OX=62977 GN=rlmL PE=3 SV=1	Q6FCR7	rlmL	84 kDa	1	3	3
Putative hydroxymethylglutaryl-CoA lyase OS=Acinetobacter baylyi (strain ATCC 33305 / BD413 / ADP1) OX=62977 GN=ACIAD2820 PE=4 SV=1	Q6F8R1	ACIAD2820	35 kDa	1	3	3
Uncharacterized protein OS=Acinetobacter baylyi (strain ATCC 33305 / BD413 / ADP1) OX=62977 GN=ACIAD2208 PE=4 SV=1	Q6FAA7	ACIAD2208	67 kDa	1	3	3
Putative transcriptional regulator (LysR family) OS=Acinetobacter baylyi (strain ATCC 33305 / BD413 / ADP1) OX=62977 GN=ACIAD0202 PE=3 SV=1	Q6FFI5	ACIAD0202	36 kDa	1	3	3
				Uncategorized Sample	Uncategorized Sample
				Total Spectrum Count	Total Spectrum Count
